# Removal of developmentally regulated microexons has a minimal impact on larval zebrafish brain morphology and function

**DOI:** 10.1101/2024.08.19.608697

**Authors:** Caleb C.S. Calhoun, Mary E.S. Capps, Kristie Muya, William C. Gannaway, Verdion Martina, Claire L. Conklin, Morgan C. Klein, Jhodi M. Webster, Emma G. Torija-Olson, Summer B. Thyme

## Abstract

Microexon splicing is a vertebrate-conserved process through which small, often in-frame, exons are differentially included during brain development and across neuron types. Although the protein sequences encoded by these exons are highly conserved and can mediate interactions, the neurobiological functions of only a small number have been characterized. To establish a more generalized understanding of their roles in brain development, we used CRISPR/Cas9 to remove 45 microexons in zebrafish and assessed larval brain activity, morphology, and behavior. Most mutants had minimal or no phenotypes at this developmental stage. Among previously studied microexons, we uncovered baseline and stimulus-driven phenotypes for two microexons (meA and meB) in *ptprd* and reduced activity in the telencephalon in the *tenm3* B_0_ isoform. Although mild neural phenotypes were discovered for several microexons that have not been previously characterized, including in *ppp6r3, sptan1, dop1a, rapgef2, dctn4, vti1a*, and *meaf6.* This study establishes a general approach for investigating conserved alternative splicing events and prioritizes microexons for downstream analysis.
