## Supplementary material for "Removal of developmentally regulated microexons has a minimal impact on larval zebrafish brain morphology and function": Table S1

### Sheet: Sheet1
Identifier	Zebrafish gene	Mouse gene	Zebrafish coordinates (GRCz11)	Mouse coordinates (GRCm38)	Ensembl annotations (GRCz11)	Ensembl exon # or intron w/ microexon	Zebrafish / Mouse microexon DNA length	Zebrafish / mouse microexon DNA sequence	Zebrafish / mouse microexon protein sequence	Microexon identity	Protein identity	UC repeats / UGC sequence	cDNA region	Zebrafish cDNA size w/ microexon	cDNA primers
abi2a	abi2a	Abi2	chr9:13,770,823-13,770,840	chr1:60,438,942-60,438,959	ENSDART00000141314.3	int 3-4	18 / 18	TGGTTGCTTAGGTTCAAG TGGTTGCTTAGATTTAAG	WLLRFK WLLRFK	1	0.66	Yes/Yes	AGTATGCTGGACGACATTGGTCACGGTGTGAAGTGGTTGCTTAGGTTCAAGGTCAACACCCAAAACATGAAGATGGGGAGTCTTCTTCGCACCACACCTCCCACACAGAAG	111	F-AGTATGCTGGACGACATTGG R-CTTCTGTGTGGGAGGTGTG
abi2b	abi2b	Abi2	chr6:9,985,081-9,985,098	chr1:60,438,942-60,438,959	ENSDART00000151037.3	4	18 / 18	TGGTTACTAAGGTTTAAG TGGTTGCTTAGATTTAAG	WLLRFK WLLRFK	1	0.68	Yes/Yes	TACATCCGCAAGCCCATTGACTACAGTCTGCTGGATGACGTAGGCCATGGCGTAAAGTGGTTACTAAGGTTTAAGGTGAATGCTCAGAATATGAAAGCGGGAACAACTC	109	F-TACATCCGCAAGCCCATTGACTAC R-GAGTTGTTCCCGCTTTCATATTC
adgrl2a-1	adgrl2a	Adgrl2	chr11:7,716,885-7,716,911	chr3:148,827,212-148,827,238	ENSDART00000193223.1	int 17-18	27 / 27	cTATGAAGATAATAAACCATTTATCaa cTATGAAGATAATAAGCCATTTATCaa	nYEDNKPFIk gYEDNKPFIk	1	0.72	Yes/Yes	ACACTCTACATCGCTGAAACCCGATTCCAGCCGGCTGGAGCACATCAAcTATGAAGATAATAAACCATTTATCaaGTCGTGGGTCATGGGCGGCTTCGCTCTGCTGTGTCTTTTGGGCCTGACCTGGTCAT	131	F-ACACTCTACATCGCTGAAACC R-ATGACCAGGTCAGGCCCAAAAG
adgrl2a-2	adgrl2a	Adgrl2	chr11:7,651,028-7,651,042	chr3:148,860,427-148,860,438	ENSDART00000193223.1	4	15 / 12	aaGTGGAGCAAAAAg tgGAGCAAAAAg	kVEQKv mEQKv	0.75	0.72	Yes/No	CCCTTGCCCAGGAACTTATAAGTACCTTGAAGTCCAGTATGAATGTGTTCCCTACAAAGTGGAGCAAAAAGTTTTTGTTTGTCCTGGAACTCTGAAAGCGGTTGGAGATCC	111	F-CCCTTGCCCAGGAACTTAT R-GGATCTCCAACCGCTTTCA
adgrl2b-2	adgrl2b	Adgrl2	chr2:1,763,455-1,763,469	chr3:148,860,427-148,860,438	ENSDART00000086761.6	int 3-4	15 / 12	aaGTGGAGCAAAAAg tgGAGCAAAAAg	kVEQKv mEQKv	0.75	0.26	Yes/No	TGGAGGTCCAGTATGAGTGTGTGCCATACAaaGTGGAGCAAAAAgTTTTTATTTGCCCCGGGACTCTGAAAGCAGTAGGAGATCCGACCCTCGAGTTTGAAGCT	104	F-TGGAGGTCCAGTATGAGTGT R-AGCTTCAAACTCGAGGGTCGG
ap1g1	ap1g1	Ap1g1	chr7:69,331,237-69,331,245	chr8:109,830,613-109,830,621	ENSDART00000170714.3	int 6-7	9 / 9	AATGAAAAG AATGAAAAG	NEK NEK	1	0.9	Maybe/Yes	CGAAGTCCTGACATGCTCTCGCACTTTAGGAAGAATGAAAAGCTGGTTCCACAACTTGTGCGAATCCTGAAGAACCTGATC	81	F-CGAAGTCCTGACATGCTCTCGC R-GATCAGGTTCTTCAGGATTCGCACAAG
arhgap21a	arhgap21a	Arhgap21	chr24:6,549,069-6,549,092	chr2:20,883,200-20,883,229	ENSDART00000167391.2	6	24 / 30	TTCTCCAGGGATATCACTGCTCTG CTACAATTTACAAAGGATGTTACAGCACTG	FSRDITAL LQFTKDVTAL	0.5	0.47	Yes/Yes	CTGGAGCTCTGCGTGATGCCAAAAGATGAAGACATTTTACAGCTGTTCTCCAGGGATATCACTGCTCTGGCCTATTCTCAAGATGCATACCTCAAAGGAAATGAGGCATACAGTGGA	117	F-CTGGAGCTCTGCGTGATG R-TCCACTGTATGCCTCATTTCC
cacnb3b	cacnb3b	Cacnb1	chr23:26,951,140-26,951,159	chr11:98,010,627-98,010,646	ENSDART00000115141.5	5	20 / 20	ccAAACAGAAGCAGAAGCAG ccAAACAGAAGCAGAAATCG	aKQKQKQ aKQKQKS	0.833333	0.48	No/No	Did not assess	X	X
cacnb4a	cacnb4a	Cacnb4	chr9:38,118,205-38,118,224	chr2:52,465,894-52,465,913	ENSDART00000017833.9	7	20 / 20	gtAAACAGAAACAGAAAGTG caAAACAGAAGCAGAAAGTG	gKQKQKV aKQKQKV	1	0.87	Yes/No	Did not assess	X	X
camta1a	camta1a	Camta1	chr23:30,074,416-30,074,436	chr4:151,076,577-151,076,597	ENSDART00000146633.4	int 16-17	21 / 21	CTAACATGGATAGCCTTGAAG CTGACATGGATAGCCTTGAAG	LTWIALK LTWIALK	1	0.6	Yes/Yes	TCATTCAGCGCTGTTACAGGAAGTACAAGCAGCTAACATGGATAGCCTTGAAGTATGCACTTTATAAGAAGATGACGCAGGCCGCCATCCTTATCCAGAGTAAGTTCCGCAGCTACCACGAGC	123	F-TCATTCAGCGCTGTTACAGG R-GCTCGTGGTAGCTGCGG
camta1b	camta1b	Camta1	chr11:39,908,838-39,908,858	chr4:151,076,577-151,076,597	ENSDART00000046663.8	15	21 / 21	CTGACATGGATAGCCTTGAAG CTGACATGGATAGCCTTGAAG	LTWIALK LTWIALK	1	0.54	Yes/No	CTTTCCGCAAGTACAAGGGTCGGCCACTTCGGGAGCAGCAGGAACTGGCAGCTGCTGTCATTCAGCGCTGTTATAAGAGGTACAAACAGCTGACATGGATAGCCTTGAAGTATGCACTTTATAAGAAGATGACGCTGGCC	140	F-CTTTCCGCAAGTACAAGGGT R-GGCCAGCGTCATCTTCTTAT
caska	caska	Cask	chr9:33,407,087-33,407,104	chrX:13,596,686-13,596,703	ENSDART00000100849.5	int 10-11	18 / 18	gaTTACTAGCGGCAGAAa gaCTTCTAGCAGCAGAAa	gLLAAEr gLLAAEr	1	0.96	Yes/Yes	GACTTCTCTGAGGACCCTACTTCCTCAGgaTTACTAGCGGCAGAAaGAGCTGTATCACAAGTGCTGGACAGTTTGGAGGAGATCCATG	88	F-GACTTCTCTGAGGACCCTACTT R-CATGGATCTCCTCCAAACTGTC
ckap5	ckap5	Ckap5	chr25:13,760,357-13,760,380	chr2:91,599,604-91,599,627	ENSDART00000165116.2	int 34-35	24 / 24	aATAATGTATCGCACTTACAGGat aATTATGTATCGCACATATAGGat	kIMYRTYRi rIMYRTYRm	1	0.74	Yes/Yes	CTCAAGAGGAAGTGCCCAACAAGCTTAAAATAATGTATCGCACTTACAGGATTCAAGCTCGGCAGCAGAACGCTCACTTGGAGCAGTCGGCTCCATCCATCCCGAAAGAGTTTCAGCT	118	F-CTCAAGAGGAAGTGCCCAACAA R-AGCTGAAACTCTTTCGGGATGG
clasp2	clasp2	Clasp2	chr19:42,762,369-42,762,395	chr9:113,865,086-113,865,112	ENSDART00000136873.3	int 19-20	27 / 27	gaTCACAGTCTGCTACCCCTGTCGGTg gaTCACAATCTGCTAATACCATTGGTg	gSQSATPVGa gSQSANTIGa	0.625	0.65	Yes/Maybe (33 bp away)	TTCCAGTGTGGGCAGCAGTCAGGTAGACTCCAGAGGCCGGACCAGATCCAAGATGGCGTCCCAGTCACAACgaTCACAGTCTGCTACCCCTGTCGGTgCGGGTTCTCGGTCAGGATCCCCAGGC	124	F-TTCCAGTGTGGGCAGCAGTC R-GCCTGGGGATCCTGACCG
clec16a	clec16a	Clec16a	chr3:26,898,209-26,898,214	chr16:10,572,918-10,572,923	ENSDART00000156150.3	int 4-5	6 / 6	tcTCAt tgTCAt	vSl vSl	1	0.6	Yes/Yes	AGGATCGCGGTCAGGACTATCACACTCAATGTGTACAAAGtcTCAtTGGACAACCAGCACATGCTACACTACATCCGGGA	80	F-AGGATCGCGGTCAGGACTATC R-TCCCGGATGTAGTGTAGCATGT
cpeb4a	cpeb4a	Cpeb4	chr14:24,106,269-24,106,292	chr11:31,918,801-31,918,824	ENSDART00000186611.1	4	24 / 24	caAGGAATTATGGGAGGCGACGAg caAGGACTTATGGGCGAAGGAGAg	aRNYGRRRg aRTYGRRRg	0.857143	0.74	Maybe (UU, not UC)/Yes	GACATCATGAGAGCCGAACAGGATTCTTTGAAAGCAAGGAATTATGGGAGGCGACGAGGTCACTCATCATTGTTTCCCATGGAGGATGAG	90	F-GACATCATGAGAGCCGAACA R-CTCATCCTCCATGGGAAACAA
cpeb4b	cpeb4b	Cpeb2	chr21:41,328,434-41,328,457	chr5:43,268,869-43,268,892	ENSDART00000159290.2	5	24 / 24	caAGGAATTATGGGAGGCGACGAg caAGGAGTTATGGGCGAAGACGAg	aRNYGRRRg aRSYGRRRg	0.857143	0.82	Maybe (UU, not UC)/Yes	GCCTCGGATTCACCCATCCAGGAGGAGACAGCCCCTTGCCCATAAATGCAAGGAATTATGGGAGGCGACGAGGACACTCTTCTCTGTTCCCGATGGAAGATGGCTTCC	108	F-GCCTCGGATTCACCCATC R-GGAAGCCATCTTCCATCGG
csnk1g1	csnk1g1	Csnk1g1	chr7:54,112,624-54,112,647	chr9:66,035,050-66,035,073	ENSDART00000188268.1	int 11-12	24 / 24	cTGCGTGAAAATGCTCAACCTGtg cTGCCTGAAAATGCTCAACCTGtg	nCVKMLNLw nCLKMLNLw	0.857143	0.85	Yes/No	CACTCGAACGCACCAATCACAGCGCAGGCAGAGGTGGAGGTGGTGGATGAGGCCAAcTGCGTGAAAATGCTCAACCTGtgGTGCTGCTGTTTCTTCAAGAGGAAGAGGAAGAAGAACACGCCACGCCACAAATGAACC	138	F-CACTCGAACGCACCAATCA R-GGTTCATTTGTGGCGTGGCG
dclk2a	dclk2a	Dclk2	chr1:37,300,461-37,300,473	chr3:86,788,622-86,788,634	ENSDART00000192580.1	int 16-17	13 / 13	CTCCAAGGCAATg GTCCAAGGCCATg	LQGNe VQGHe	0.75	0.68	Yes/Yes	Did not assess	X	X
dctn1b	dctn1b	Dctn1	chr13:11,624,705-11,624,725	chr6:83,187,764-83,187,784	ENSDART00000102411.5	5	21 / 21	ACCACCACCAGAAGGCCCAAG ACCACAACTCGACGGCCCAAG	TTTRRPK TTTRRPK	1	0.71	Yes/No	CCTCACCTCCAAAATGCTGAAGCGAGAGATAATTGAAGGCCTAAAGTCAAACAAAGTGACCACCACCAGAAGGCCCAAGCAAACGCGGGCCGGTGTAGGGGTGAA	105	F-CCTCACCTCCAAAATGCTGAAGC R-TTCACCCCTACACCGGCCC
dctn4	dctn4	Dctn4	chr14:49,475,258-49,475,278	chr18:60,545,357-60,545,377	ENSDART00000167713.2	6	21 / 21	CAACACACTATTCACGTGGTG CAACACACTATTCATGTAGTG	QHTIHVV QHTIHVV	1	0.84	Yes/Maybe (30 bp away)	CGAGAGAAGCTGGAGAGAGACAGGAAAAAGATGGCGAGAAGACGGCCGTTCATGCCTCAGGCGTTCTCGCAACACACTATTCACGTGGTGGAGAAGTATGGACTGGGAACCAGA	114	F-CGAGAGAAGCTGGAGAGAGA R-TCTGGTTCCCAGTCCATACT
dip2a	dip2a	Dip2a	chr9:592,953-592,982	chr10:76,271,376-76,271,405	ENSDART00000181318.1	int 31-32	30 / 30	CCCAACCGGCTGGGCAAGCTGGCGGAGCAG CCCAACAGGCTGGGAAAACTAGCTGAGCAG	PNRLGKLAEQ PNRLGKLAEQ	1	0.8	Maybe (downstream of UGC)/Yes	GCCGTCAGCACCACCTTCGGCTGCAGGGTCAACGTGGCCGTCTGTCTACAGCCCAACCGGCTGGGCAAGCTGGCGGAGCAGGGCACGGCGGGTCCGGATCCCACCACTGTATATCTGGACATGCGG	126	F-GCCGTCAGCACCACCTTCG R-CCGCATGTCCAGATATACAGTG
dip2ca	dip2ca	Dip2a	chr24:27,209,298-27,209,327	chr10:76,271,376-76,271,397	ENSDART00000089541.6	33	30 / 30	CCGCACAGGCTCGGGAAGCTTGCTGATCAG CCCAACAGGCTGGGAAAACTAGCTGAGCAG	PHRLGKLADQ PNRLGKLAEQ	0.8	0.73	Yes/No	AGCTGTCAGCACTTCCTTCGGCTGCAGAGTCAACCTGGCCATCTGCCTGCAGCCGCACAGGCTCGGGAAGCTTGCTGATCAGGGGACGTCAGGACCTGACCCGACTACTGTATATGTGGACATGAGAGCCC	131	F-AGCTGTCAGCACTTCCTTC R-GGGCTCTCATGTCCACATATAC
dip2cb	dip2cb	Dip2a	chr2:42,508,671-42,508,700	chr10:76,271,376-76,271,397	ENSDART00000025997.10	int 32-33	30 / 30	CCTCATAGGTTGGGAAAACTTGCTGAGCAG CCCAACAGGCTGGGAAAACTAGCTGAGCAG	PHRLGKLAEQ PNRLGKLAEQ	0.9	0.66	Maybe (UU, not UC upstream and UC downstream)/Yes	GCCTTCGGCTGCAGGGTCAACCTCGCCATCTGCCTACAGCCTCATAGGTTGGGAAAACTTGCTGAGCAGGGAACATCAGGACCCGATCCTACAACTGTCTATGTGGACATGAGAGCACTGAGACAC	126	F-GCCTTCGGCTGCAGGGT R-GTGTCTCAGTGCTCTCATGT
dock4	dock4	Dock4	chr25:21,561,991-21,562,017	chr12:40,794,597-40,794,623	ENSDART00000152011.3	33	27 / 27	aATTCCGCTGTTTGGTCCATATCCGag aATTCCACTATTTGGTCCCTACCCTag	iIPLFGPYPs iIPLFGPYPs	1	0.74	Maybe (UU, not UC)/Yes	AACAGCGACGGAGCGGCAACTTCAAGCAGGTGGAGGCCAAACTAATTGACAAGCTGGATGGTCTGATGTCAGAAGGCAAAGGAGACGAGACTTACAGAGAGCTCTTTAACAACATaATTCCGCTGTTTGGTCCATATCCGagTCTCCTGAAGAAGATCGAGAGAGAAACCTGGAGAGAAAGTGGAGTTTCTCACATCGCT	200	F-AACAGCGACGGAGCGGC R-AGCGATGTGAGAAACTCCACTT
dock4b	dock4b	Dock4	chr4:6,948,710-6,948,736	chr12:40,794,597-40,794,623	ENSDART00000165179.2	33	27 / 27	aATTCCTCTGTTCGGTCCATATCCTag aATTCCACTATTTGGTCCCTACCCTag	iIPLFGPYPs iIPLFGPYPs	1	0.77	Maybe (UU, not UC)/Yes	GGGCAAAGGAGACGAGACCTACAGGGAGCTTTTCAACAGCATaATTCCTCTGTTCGGTCCATATCCTagTCTGTTGAAGAAGATTGAGAGGGAAACATGGAGAGAGAGCGG	111	F-GGGCAAAGGAGACGAGACCTAC R-CCGCTCTCTCTCCATGTTTC
dock7	dock7	Dock7	chr6:32,391,393-32,391,407	chr4:98,953,866-98,953,880	ENSDART00000042134.8	int 42-43	15 / 15	AGCACAGGCTGGGAG AGCACTGGCTGGGAG	STGWE STGWE	1	0.88	Maybe (downstream of UGC)/Yes	Did not assess	X	X
dop1a	dop1a	Dop1a	chr16:33,087,316-33,087,345	chr9:86,506,871-86,506,900	ENSDART00000166617.2	13	30 / 30	CCTACTAGAAGCATGAGGGTTATCTGCCAG CCTACTAGAAGTATGAGGGTGCTGTGTCAG	PTRSMRVICQ PTRSMRVLCQ	1	0.7	Maybe (both up and downstream of UGC)/Yes	GAGCTGGTGGACTTCTTGTTGGACATTGTGTCTTTGCCTACTAGAAGCATGAGGGTTATCTGCCAGGAGACGTACATTGAGATCCAGACAGAACATCTACCTCAGTTGC	109	F-GAGCTGGTGGACTTCTTGTT R-GCAACTGAGGTAGATGTTCTGT
eif4g3b	eif4g3b	Eif4g3	chr23:22,010,001-22,010,021	chr4:138,095,909-138,095,929	ENSDART00000145172.3	int 5-6	21 / 21	GGAGGATTCAGATCCATTCAG GGAGGATTCAGACCCATCCAG	GGFRSIQ GGFRPIQ	0.857143	0.53	Yes/Yes	GCCTCGTCCTACCCATCACCAGGGAGGATTCAGATCCATTCAGTTTTTCCAGAGGACGCAGATGCAAACGGCCCGGCCCACCATTCCAAGCAACACCCCACCCATTCGGCC	111	F-GCCTCGTCCTACCCATCA R-GGCCGAATGGGTGGGGTG qPCR_F-ATTCTCCCAATCAGCACATC qPCR_R-CACATACTGTGGAGCACTG
eprs1	eprs1	Eprs1	chr17:39,711,059-39,711,079	chr1:185,387,357-185,387,377	ENSDART00000075743.7	int 12-13	21 / 21	CTGCCAGTTAGCTGTAAAAAG CTGCGAGCTCTCTGTAAGAAG	LPVSCKK LRALCKK	0.571429	0.66	Yes/No	GAGGCTCTAGATCTGTAGTCAATATGGAGTGGGACAAAATCTGGGCATTCAACAAGAAGCTGCCAGTTAGCTGTAAAAAGGTCATTGATCCAGTTGCCCCAAGATTTACCGCCCT	115	F-GAGGCTCTAGATCTGTAGTCAATATGGAG R-AGGGCGGTAAATCTTGGGGC
ergic3	ergic3	Ergic3	chr6:50,401,302-50,401,316	chr2:156,015,377-156,015,391	ENSDART00000055511.4	8	15 / 15	tgCATGCTGTGGAGa tcCATGCTGTGGAGa	vHAVEi vHAVEi	1	0.86	Yes/Yes	GGTCAATAAGGTGGCAGGAAATTTCCATTTTGCCCCTGGAAAGAGTTTCCAGCAGTCTCATGTTCATGtgCATGCTGTGGAGaTTCATGATCTGCAAAGCTTTGGCCTAGACAATATCAACATG	124	F-GGTCAATAAGGTGGCAGGAA R-CATGTTGATATTGTCTAGGCCAAAG
fnbp1b	fnbp1b	Fnbp1	chr21:6,365,146-6,365,160	chr2:31,044,882-31,044,896	ENSDART00000184006.1	int 10-11	15 / 15	CTCTCTCTGAAGCTG CTTTCTCTCAAGCTG	LSLKL LSLKL	1	0.67	Yes/No	Did not assess	X	X
frya	frya	Fry	chr15:31,903,343-31,903,360	chr5:150,488,961-150,488,978	ENSDART00000155902.3	60	18 / 18	CAAATGGAATATCTTGCA CAAATGGAATCTCTTGCA	QMEYLA QMESLA	0.833333	0.75	Yes/Yes	CAAATGCAGTGAAGATGGAGTGATCACCTATCAGCCCGCGGAAACAGAGGAGAAGCAAATGGAATATCTTGCACAACTGGAGCTTTGTCAAAGACTCTACAAACTCCACTTTCAACTGC	119	F-CAAATGCAGTGAAGATGGAGTG R-GCAGTTGAAAGTGGAGTTTGTAG
fryb	fryb	Fry	chr10:33,990,578-33,990,595	chr5:150,488,961-150,488,978	ENSDART00000142881.3	int 58-59	18 / 18	CAAATGGAAACTCTGGCT CAAATGGAATCTCTTGCA	QMETLA QMESLA	0.833333	0.75	Yes/Yes	GGCCACATTTCCCAGGTTTCCCGACGATGGAGTGATAACCTGTCAGCCTGGAGACTCAGAGGAAAAGCAAATGGAAACTCTGGCTCAATTGGAGTTGTGTCAGCGACTATACAAACTTCACTTCCAGCTCCTTCTGCT	138	F-GGCCACATTTCCCAGGTTTCC R-AGCAGAAGGAGCTGGAAGTGAAG
fryl-1	fryl	Fryl	chr20:23,413,033-23,413,050	chr5:73,024,771-73,024,788	ENSDART00000132248.3	int 57-58	18 / 18	CAAATGGAAATGCTAGCA CAAATGGGAATTCTAGCA	QMEMLA QMGILA	0.666667	0.76	Yes/Yes	TGGTTGGATAACTGCAGAAAGACCTTTGGTGATAAAGACAGCAACCAGCGACCCAACACTCAAGCTCAGCAAATGGAAATGCTAGCAGAGCTTGAGTTGTGTCGACGGTTGTATAAACTCCATTTCCAGCTCCTG	135	F-TGGTTGGATAACTGCAGAAAGA R-CAGGAGCTGGAAATGGAGTTTA
fryl-2	fryl	Fryl	chr20:23,391,300-23,391,308	chr5:73,050,867-73,050,875	ENSDART00000132248.3	int 44-45	9 / 9	GAGCTTCAG GAACTGCAG	ELQ ELQ	1	0.76	No/No	CACACTCTCATCGACCCCTCACAGCTAGCAGGAGCTTCAGGTTTCCCTCTGAATATCCTGTGCCTTCTGCCGCATCTGATCCAGC	85	F-CACACTCTCATCGACCCCTCAC R-GCTGGATCAGATGCGGCAG
fsd1l	fsd1l	Fsd1l	chr5:69,828,577-69,828,599	chr4:53,655,741-53,655,763	ENSDART00000143482.2	5	23 / 23	GCTGCCAAACAGATCAAAGATag GCTGCCAGACAGATCAAGGATag	AARQIKDr AARQIKDr	1	0.69	Yes/Yes	Did not assess	X	X
gpc6a	gpc6a	Gpc6	chr1:2,980,158-2,980,187	chr14:117,892,342-117,892,371	ENSDART00000126093.3	7	30 / 30	AGGATTGTCTGGAGGACGATGCAACACAGC AGGACTGTGTGGAGGACCATGCAGCACAGT	RIVWRTMQHS RTVWRTMQHS	0.9	0.67	Yes/Yes	AGAAGAACGACCCACCACGGCAGCGGGCACCAGCCTGGACAGACTGAGGATTGTCTGGAGGACGATGCAACACAGCGTGGTCGACATTAAGGAGAAGCTGAAGGAGTCAAGG	112	F-AGAAGAACGACCCACCAC R-CCTTGACTCCTTCAGCTTCT
kcnma1a	kcnma1a	Kcnma1	chr13:16,814,155-16,814,166	chr14:23,449,200-23,449,208	ENSDART00000122557.3	17	12 / 9	aAGCAGAAAGcg cCGAAAGcg	rSRKr RKr	0.666667	0.8	Yes/No	AGTTGCTGTTGATCGCTATTGAGTACAAGTCAGAGCAAAGGGAAAGCAGaAGCAGAAAGcgTATTCTGATCAACCCGGGAAATCACGTT	89	F-AGTTGCTGTTGATCGCTATTGAGT R-AACGTGATTTCCCGGGTTGAT
kcnq5a	kcnq5a	Kcnq5	chr13:27,405,206-27,405,232	chr1:21,466,383-21,466,409	ENSDART00000102232.5	9	27 / 27	gAAAGACCAGGGGGAATCCATCAGCag gAAAGAACAAGGGGAGGCATCAAGCag	kKDQGESISs kKEQGEASSs	0.625	0.57	Maybe (downstream of UGC)/Maybe (35 bp away)	CCTGAGTGCCACATGGCTGTTCTATAAAAGTGTTCTCCCTCCTCAAAGgAAAGACCAGGGGGAATCCATCAGCagTCAAAAGTTAAGTTTCCGTGAGCGAGTGCGCA	107	F-CCTGAGTGCCACATGGCTGT R-TGCGCACTCGCTCACGG
kif1b	kif1b	Kif1b	chr23:29,460,074-29,460,091	chr4:149,265,345-149,265,362	ENSDART00000050915.6	int 9-10	18 / 18	GATAACTGTACCAGCAAG GATAACTGCACAAGCAAG	DNCTSK DNCTSK	1	0.82	Yes/Yes	ACACTAGGAAAGGTGATTTCTGCCCTGGCTGAGGTGGATAACTGTACCAGCAAGAGCAAGAAGAAAAAGAAGACCGACTTCATTCCTTACCGAGACTCAGTGTTGACATGGCTGCTAAGAGAGAATTTAGGAGGCAATTCG	141	F-ACACTAGGAAAGGTGATTTCTGC R-CGAATTGCCTCCTAAATTCTCTCTTAGC
l1cama	l1cama	L1cam	chr23:28,680,394-28,680,405	chrX:73,855,652-73,855,663	ENSDART00000020296.7	28	12 / 12	aTCGCTAGAGag gTCCCTGGAGag	rSLEs rSLEs	1	0.39	Yes/Yes	GAAGCTCGGCCAATGAATAATGAAGCTTTTGGAGAGTACAGaTCGCTAGAGagTGACAATGAGGAGAAGCGTACAGCCAGTCAGCCGTCTCTGTGCGAGGACAGTA	106	F-GAAGCTCGGCCAATGAATAATG R-TACTGTCCTCGCACAGAGA
macf1a	macf1a	Macf1	chr19:35,054,711-35,054,728	chr4:123,364,057-123,364,074	ENSDART00000146394.4	92	18 / 18	TTCTTCCTTGGGAATCAG TTCTTCCTCGGCAATCAG	FFLGNQ FFLGNQ	1	0.44	Yes/No	GCGAAGAGGTTTCAAGTGGAGCAGATCGGAGAGAACAAGTATCGGTTCTTCCTTGGGAATCAGTTCGGAGACTCACAGCAGCTTCGTCTCGTACGAATTCTGCG	104	F-GCGAAGAGGTTTCAAGTGGAGCA R-CGCAGAATTCGTACGAGACGAAGC
mapk8ip3	mapk8ip3	Mapk8ip3	chr3:15,944,966-15,944,983	chr17:24,908,411-24,908,428	ENSDART00000139206.4	9	18 / 18	tcCGGGATGATTTCTTTg tgCGCGATGATTTTTTTg	vRDDFFg lRDDFFg	1	0.7	Yes/Maybe (40 bp away)	GACGCCAAGTCTGACATCATTGGTGATGTGGACGCAGGAGCGGAACTTCTCGTCCGGGATGATTTCTTTGGAATGGGGAAAGAAGTGGAAAATCTACTGACTGAGAATAAACAGCTACT	119	F-GACGCCAAGTCTGACATCAT R-AGTAGCTGTTTATTCTCAGTCAGTAG
meaf6	meaf6	Meaf6	chr19:4,029,681-4,029,710	chr4:125,107,517-125,107,546	ENSDART00000172204.2	6	30 / 30	cCCCTCTGGCATGTTTGATTATGACTTTga cCCGTCTGGCATGTTTGATTATGACTTTga	sPSGMFDYDFe sPSGMFDYDFe	1	0.8	Yes/Yes	GGCTTCAACATCCTCTGGAAGCCACCACAGCAGCCACAAGAAACGCAAGAACAAGAACAGACACAGCCCCTCTGGCATGTTTGATTATGACTTTGAATTTGATATGAAGATGAACAAGAAACCCAGGG	128	F-GGCTTCAACATCCTCTGGAA R-CCCTGGGTTTCTTGTTCATCT qPCR_F-GAAACCCAGGGCGGACTATTC qPCR_R-AGCTGACAGAAGAGGTTTGG
med23	med23	Med23	chr20:2,566,048-2,566,065	chr10:24,883,204-24,883,221	ENSDART00000141595.3	int 10-11	18 / 18	ACCTTGAACATTGCTCAG ACCTTGAACATTGCTCAG	TLNIAQ TLNIAQ	1	0.88	Yes/Yes	GACAGGGTTGCTGAGGTATGTGCTGGAGCAGCCGTACTCCAGAGACATGGTGTGCAACATGCTGGGCCTCAACAAACAGACCTTGAACATTGCTCAGCACAAGCAGAGGTGTCCGGTTCTGGAGGAC	127	F-GACAGGGTTGCTGAGGTATG R-GTCCTCCAGAACCGGACACC
mef2ca	mef2ca	Mef2c	chr10:43,556,256-43,556,279	chr13:83,654,598-83,654,621	ENSDART00000099134.5	int 8-9	24 / 24	TCGGAGGATGTTGACATGTTGCTG TCTGAGGATGTGGATCTGCTGTTG	SEDVDMLL SEDVDLLL	0.875	0.73	Yes/Yes	GAGCCGCAAACCCGACCTGCGCGTCCTCATCCCACCTGGAGCCAAGAACACCATGCCATCAATCTCGGAGGATGTTGACATGTTGCTGAATCAGCGAATCAGCAGCTCTCAGTCG	115	F-GAGCCGCAAACCCGACCT R-CGACTGAGAGCTGCTGATTCGC
mink1	mink1	Mink1	chr5:38,320,553-38,320,576	chr11:70,609,408-70,609,431	ENSDART00000188573.1	19	24 / 24	AGCTATAAGAGAGCAATAGGAGAG AGCTATAAGCGAGCAATTGGCGAG	SYKRAIGE SYKRAIGE	1	0.74	Yes/Yes	CCGACACAAACCAGGAGAATCCCGAACCTCATCTAGACCCAGCAGACCAGCGAGCTATAAGAGAGCAATAGGAGAGGATCATGGTCTGTACTCTAAGGAGCGAGCA	106	F-CCGACACAAACCAGGAGAAT R-TGCTCGCTCCTTAGAGTACA
mon2	mon2	Mon2	chr25:1,647,432-1,647,449	chr10:123,009,913-123,009,930	ENSDART00000163553.2	int 26-27	18 / 18	ATCCAACTGTTTGCACCG ATCCAACTATTTGCACCG	IQLFAP IQLFAP	1	0.81	Maybe (downstream of UGC)/Maybe (45 bp away)	GAGACTAAACATGTGGCCAATGCCAAATACAACCAGATCCAACTGTTTGCACCGGCGGAGTGGGTGGCCTTAAATTACGTGCCGTTTGCGGAGCGATCTCTGGAGGTGGTG	111	F-GAGACTAAACATGTGGCCAATGCC R-CACCACCTCCAGAGATCGCTC
mroh1	mroh1	Mroh1	chr16:31,288,437-31,288,463	chr15:76,432,372-76,432,398	ENSDART00000178298.2	24	27 / 27	GTTCTGGGAATTAAAGTAGAGACCAAG GTTCTGGGAATAAAGGTAGAGACCAAG	VLGIKVETK VLGIKVETK	1	0.46	Yes/No	GATAGCGACATTCTCCAAAACATCTCCAAGAACTTCAACACTAAGGTTCTGGGAATTAAAGTAGAGACCAAGGACCTGACTATGAAGCTTAGTCTCATTCATAGTGTCGGACTCATTGCC	120	F-GATAGCGACATTCTCCAAAACATCT R-GGCAATGAGTCCGACACTATGAATG
nav3	nav3	Nav1	chr4:20,957,918-20,957,941	chr1:135,463,915-135,463,938	ENSDART00000005847.9	int 20-21	24 / 24	ACGGAGGAGAAGGCTCACTCTGAG GCTGAGGAGAGGATGCAATCTGAG	TEEKAHSE AEERMQSE	0.5	0.62	Yes/No	CCATGGTTCTTCTCTGTCTTTGGTCTCAAGCACATCATCTTTATATTCAGCGACGGAGGAGAAGGCTCACTCTGAGCAAATCAGAAAACTGCGGCGAGAACTGGATGCATCTCAGGAGAAAGTGGCGACTTTGACCTCACAGCTGGCGGCC	151	F-CCATGGTTCTTCTCTGTCTTTGGTC R-GGCCGCCAGCTGTGAGGTCAAAGTC
nckap1	nckap1	Nckap1	chr9:44,734,234-44,734,251	chr2:80,571,213-80,571,230	ENSDART00000190578.1	2	18 / 18	CAAGGACAAGTTTGGAAG CAAGGACAAGTTTGGAAG	QGQVWK QGQVWK	1	0.96	Yes/Yes	GATGCTCACTCGCATCTACAACATCAAAAAGCAAGGACAAGTTTGGAAGGCCTGTGGAGATCCCAAGGCAAAGCCTTCCTACCTGATTGACAAAAACCTGGAGTCAGCCGTGAAATTCATTGTC	124	F-GATGCTCACTCGCATCTACAA R-GACAATGAATTTCACGGCTGAC
necab2	necab2	Necab2	chr18:21,502,400-21,502,425	chr8:119,454,201-119,454,226	ENSDART00000140161.3	4	26 / 26	tAATGTTGACACCAAGGAACTGTGCg cCACGTGGACACCAAGGAACTGTGTg	sNVDTKELCd nHVDTKELCd	0.875	0.55	Maybe (downstream of UGC)/Maybe (50 bp away)	Did not assess	X	X
nptna	nptna	Nptn	chr25:29,323,108-29,323,129	chr9:58,650,497-58,650,518	ENSDART00000166889.3	6	22 / 22	atGACGAACCAGCTGGGCCAat atGATGAACCAGCTGGGCCAat	dDEPAGPm dDEPAGPm	1	0.43	Maybe (downstream of UGC)/Yes	Did not assess	X	X
nrg1	nrg1	Nrg1	chr10:7,295,548-7,295,571	chr8:31,831,205-31,831,228	ENSDART00000163702.2	6	24 / 24	aaCATCTTGGGATTGAATTTATGg agCATCTTGGGATTGAATTTATGg	kHLGIEFMe kHLGIEFMe	1	0.44	Yes/Yes	CCAACACTACGTAATGGCCAGCTTCTACAAACATCTTGGGATTGAATTTATGGAAGCTGAGGAGCTCTATCAGAAACGCGTTTTGACTATAACAGGCATCTGCATCGCT	109	F-CCAACACTACGTAATGGCCAGC R-AGCGATGCAGATGCCTGTTATAGTC
nrg2a	nrg2a	Nrg2	chr21:28,575,866-28,575,889	chr8:31,831,205-31,831,228	ENSDART00000128237.3	5	24 / 24	agTCTCTGGGGATTGAATTTATGg agCATCTTGGGATTGAATTTATGg	qSLGIEFMe kHLGIEFMe	0.857143	0.33	Yes/Yes	CCTCCGTTATGGCCAGTTTCTACCAGTCTCTGGGGATTGAATTTATGGAGGCAGAGGAGCTTTATCAGAAGAGAGTCCTGACAATCACCGGCATCTGTGTGGCTCTTTTGGTGGTGGGCATAGTC	125	F-CCTCCGTTATGGCCAGTTTCTACC R-GACTATGCCCACCACCAAA
nrg2b	nrg2b	Nrg2	chr14:8,409,689-8,409,712	chr8:31,831,205-31,831,228	ENSDART00000129055.3	6	24 / 24	agCATCTTGGAATTGAAATCATGg agCATCTTGGGATTGAATTTATGg	kHLGIEIMe kHLGIEFMe	0.857143	0.44	Yes/Yes	TGTCCTGCAAGTGTCCAAATGACTATACCGGCGAACGCTGTCAAACCTCCGTTATGGCCGGTTTCTACAAGCATCTTGGAATTGAAATCATGGAGGCTGAGGAGCTGTACCAAAAACG	118	F-TGTCCTGCAAGTGTCCAAAT R-CGTTTTTGGTACAGCTCCTCAGCC
nrxn1a	nrxn1a	Nrxn1	chr12:24,542,736-24,542,762	chr17:90,561,802-90,561,828	ENSDART00000191648.1	13	27 / 27	ttGCATTGCTGAAAGCTGACTTGCAAg ttGCATTGATGAAAGCTGACTTGCAAg	vALLKADLQg vALMKADLQg	0.875	0.6	Yes/Yes	GGTGGAGAGAGGCTGCGAAGttGCATTGCTGAAAGCTGACTTGCAAgGCCCCAGCACTACCTGTCAGGAGGACTCCTGCTCCAATCAGGGCGTGTGTCTGCAGCAGTGGGAGGGGTTTAGTTGCGACTGC	130	F-GGTGGAGAGAGGCTGCGAAG R-GCAGTCGCAACTAAACCC qPCR_F-GAAGGATGCAGTGCTGGTTAGG qPCR_R-GCCCACATTGAACACCACTTTG
plch1	plch1	Plch1	chr18:33,987,599-33,987,626	chr3:63,699,780-63,699,802	ENSDART00000079341.5	int 22-23	28 / 23	TAGAAAACTGAATAGGAAACCCTTGCAG ATCTGAATAGGAAGCAGCGCAAG	RKLNRKPLQ dLNRKQRK	0.444444	0.51	Maybe (not canonical)/Yes	Did not assess	X	X
pleca	pleca	Plec	chr19:22,468,121-22,468,135	chr15:76,194,559-76,194,573	ENSDART00000175106.2	int 5-6	15 / 15	CACTGGAAGGCAGAG CACTGGAGGGCAGAG	HWKAE HWRAE	1	0.61	Yes/No	ACAAAATGGGTGAACAAGCATCTGGTTAAGCACTGGAAGGCAGAGGCTCAGCGGCACATCACAGACCTGTACGAGGATCTCAGAGATGGACACAACCTCATCTCGCTGCTGGAGGTGCTGTCCGGAGAGACAC	133	F-ACAAAATGGGTGAACAAGCATCTGG R-GTGTCTCTCCGGACAGCACCTCCA
ppfia2	ppfia2	Ppfia1	chr4:21,989,574-21,989,603	chr7:144,502,867-144,502,896	ENSDART00000142140.2	16	30 / 30	CCCAGTGACTTGCGGAAGCACAGGAGAAAG CCTAGTGACTTAAGGAAGCACCGGAGACAG	PSDLRKHRRK PSDLRKHRRQ	0.9	0.67	Maybe (not canonical)/Yes	GGAGCGCATGGGGGTCATGACACTGCCCAGTGACTTGCGGAAGCACAGGAGAAAGATCGCAGCGGTGGACGAGGACGGCCGAGAGGACAAGG	92	F-GGAGCGCATGGGGGTCATG R-CCTTGTCCTCTCGGCCGTC
ppfia4	ppfia4	Ppfia4	chr11:22,570,662-22,570,688	chr1:134,311,529-134,311,555	ENSDART00000112567.4	23	27 / 27	GACAATGAGGAGGGAAGCTGGGCTCAG GACAGTGAGGAGGGCAGCTGGGCCCAG	DNEEGSWAQ DSEEGSWAQ	0.888889	0.69	Yes/Yes	TGACTCACGAGGAGATGGAAAACATGGCAACCTCTACCAAAATGGACAATGAGGAGGGAAGCTGGGCTCAGACACTGGCGTATGGAGACATGAACCATGAGT	102	F-TGACTCACGAGGAGATGGAA R-ACTCATGGTTCATGTCTCCATAC
ppp6r3	ppp6r3	Ppp6r3	chr25:10,609,193-10,609,210	chr19:3,459,747-3,459,764	ENSDART00000181722.1	23	18 / 18	aGTGTTGAAATCGTATcg aGTGTTGAAGTCCTACcg	rVLKSYr rVLKSYr	1	0.67	Yes/Yes	GGTCAGCCTTACTGTAGACGCCAAAACTGAAACTGCTGTTTTCAAAAGaGTGTTGAAATCGTATcgTGAGGAAGAGAAACAGTCTACCTCTGAAGACGCATCTG	104	F-GGTCAGCCTTACTGTAGACGCC R-CAGATGCGTCTTCAGAGGTAGACTG qPCR_F-AGTGGGGACGCGGAGAAG qPCR_R-TCCTCGAGAGGACCATTTAGAGC
ptk2ab-1	ptk2ab	Ptk2	chr16:30,804,175-30,804,192	chr15:73,282,218-73,282,235	ENSDART00000191106.1	14	18 / 18	atGATATTGGTGGGGATg atGAAATTAGTGGGGACg	dDIGGDe dEISGDe	0.6	0.78	Yes/Yes	TGCAAGGAGTCCGCGCCAAAGCCATTTCCATCTCAGatGATATTGGTGGGGATgAAACGGACGACTACGCTGAGATCATAGACGAAGAGGACACTTACACCATGC	105	F-TGCAAGGAGTCCGCGCC R-GCATGGTGTAAGTGTCCTCTTCGTC
ptk2ab-2	ptk2ab	Ptk2	chr16:30,795,408-30,795,428	chr15:73,275,621-73,275,641	ENSDART00000191106.1	16	21 / 21	aaTATTATGGACTAGATGAAg aaAGCTATGGAATAGATGAAg	kYYGLDEa kSYGIDEa	0.833333	0.78	Yes/No	AGGACACTTACACCATGCCTTCCAaaTATTATGGACTAGATGAAgCCCGGGATTATGAGATCCAGAGAGACCGAATCGAGCTGGGACGATGTATAGGAGAGGGACAGTTTGGAGATGTTCATCAAGGG	128	F-AGGACACTTACACCATGCCTTCC R-CCCTTGATGAACATCTCCAAAC
ptprd-1	ptprd	Ptprd	chrUn_KN150000v1:14,219-14,230	chr4:76,135,545-76,135,556	ENSDART00000193746.1	5	12 / 12	agCTGCGAGAAg agCTGCGAGAAg	eLREv eLREv	1	0.56	Yes/No	ACGACGGCACACGTTATTCCGCTCCTGCCAACCTGTATGTCAGAGAGCTGCGAGAAGTGAGACGGGTTCCGCCCCGGTTCTCCATTCCCCCAACGGATAATGAAATCATGCCTGGTGG	118	F-ACGACGGCACACGTTATT R-CCACCAGGCATGATTTCATTATC
ptprd-2	ptprd-2	Ptprd	chrUn_KN150000v1:9,564-9,581	chr4:76,138,556-76,138,573	ENSDART00000193746.1	3	18 / 18	gtGGTACGCCAATAAGAg ctGGTACACCAATAAGAg	gGTPIRg gGTPIRg	1	0.56	Yes/Yes	TAACAACGGCCGCATCAAGCAGCTCCGATCAGGTGGTACGCCAATAAGAGGAGCGCTGCAAATCGAACAAAGCGAGGAGTCGG	83	F-TAACAACGGCCGCATCAA R-CCGACTCCTCGCTTTGTT
ptprfa	ptprfa	Ptprf	chr6:3,109,759-3,109,776	chr4:118,252,076-118,252,093	ENSDART00000171014.2	5	18 / 18	gtGGTACACCAATCAGAg gtGGTTCACCAATCAGAg	gGTPIRg gGSPIRg	1	0.75	Yes/Yes	CGACATCAACAGCAGCAACGGACGAATCAAGCAGCTCCGTTCAGGTGGTACACCAATCAGAGGAGCGCTGCAGATCGAGAACAGCGAGGAATCAGAC	97	F-CGACATCAACAGCAGCAAC R-GAGAACAGCGAGGAATCAGAC
ptprfb	ptprfb	Ptprf	chr2:17,723,106-17,723,123	chr4:118,252,076-118,252,093	ENSDART00000190089.1	6	18 / 18	ggGGTTCGCCGATACGAg gtGGTTCACCAATCAGAg	gGSPIRg gGSPIRg	1	0.76	Yes/Yes	AAAGACTTCCTGCCTGTAGACATCAACGGCAACGGGCGAATCAAACAGCTTCGCTCAGGGGGTTCGCCGATACGAGGAGCTCTGCAGATTGAAAACAGCGAGGAATCAGACCAGGGCAAGTAC	123	F-AAAGACTTCCTGCCTGTAGAC R-GTACTTGCCCTGGTCTGATT
ptprk	ptprk	Ptprk	chr20:1,490,721-1,490,750	chr10:28,554,770-28,554,799	ENSDART00000179193.2	9	30 / 30	gAGGAGCTACTATTCGTACTCATATTACct gAGGAGCTACTACTCTTACTCCTACTACct	rRSYYSYSYYl rRSYYSYSYYl	1	0.68	Yes/Yes	ATCCTGCTGGTGCTCGTAGCCATCCTGCTGCTCAAGAAACGGAGGAGCTACTATTCGTACTCATATTACCTGAAACTGGCCAAGAAGCGCAAGGACGC	98	F-ATCCTGCTGGTGCTCGTA R-GCGTCCTTGCGCTTCTT
ptprsa	ptprsa	Ptprs	chr22:3,496,230-3,496,241	chr17:56,445,899-56,445,910	ENSDART00000083308.6	int 5-6	12 / 12	agCTTCGAGAAg agCTTCGAGAAg	eLREv eLREv	1	0.7	Yes/Yes	CACTGAGGAAACCGACCAGGGGAAGTACGAGTGTGTGGCGTCAAATGTGGAAGGCGTCCGATACTCTTCCCCTGCCAACTTGTATGTGCGAGagCTTCGAGAAgTTCGTCGCGTGCCCCCA	121	F-CACTGAGGAAACCGACCAG R-TGGGGGCACGCGACG
ptprua	ptprua	Ptpru	chr19:16,576,233-16,576,262	chr4:131,794,961-131,794,990	ENSDART00000189521.1	15	30 / 30	aAGGGACATCTATTCCTACCCCTACTACcc gAGGGACCGCTATGCCTACTCTTACTACcc	gRDIYSYPYYp gRDRYAYSYYp	0.666667	0.7	Yes/Yes	TCTCATTCTGCTGCTTGGAGCAATTGTGGTTATTGTTAAGAAAGGaAGGGACATCTATTCCTACCCCTACTACccCAGGAAGAAGGTCAACATAAACAAAGCGGTGATGACATATCGT	118	F-TCTCATTCTGCTGCTTGGAG R-ACGATATGTCATCACCGCTTT
ptprub	ptprub	Ptpru	chr16:34,990,162-34,990,191	chr4:131,794,961-131,794,990	ENSDART00000174713.2	15	30 / 30	aAGGGATTACTACTCATACTCTTATTATcc gAGGGACCGCTATGCCTACTCTTACTACcc	gRDYYSYSYYp gRDRYAYSYYp	0.777778	0.74	Yes/No	GACTGGTGGTCCTGATACTACTGCTGGGAGCAATTATCATAATCATTAAAAAAGGaAGGGATTACTACTCATACTCTTATTATccTAGGAAGCCGGGGAACATGAATAAGA	111	F-GACTGGTGGTCCTGATACTACT R-TCTTATTCATGTTCCCCGGCTTCC
pus7	pus7	Pus7	chr25:239,896-239,913	chr5:23,763,334-23,763,351	ENSDART00000165507.2	6	18 / 18	agCTCAGACCTTCAGCAg agGTCAGAGCTGCTGCAg	eLRPSAa kVRAAAd	0.4	0.64	Maybe (not canonical)/Yes	GAGGGTAATTGTGGCGTATCACGCGGCCGGCAAGACAGCGCTGGCAGAGCTCAGACCTTCAGCAGCCCCTCGAAAGCATTCATGGCCGAAGAACCGCGGGAGTTTCTGCCACTTTGTGC	119	F-GAGGGTAATTGTGGCGTATCA R-GCACAAAGTGGCAGAAACTC
rapgef2	rapgef2	Rapgef6	chr14:47,810,195-47,810,218	chr11:54,671,655-54,671,678	ENSDART00000193115.1	24	24 / 24	gAAGAAGAAATGGAGGAGTTTAgg gAAGAAGAGGTGGCGGAGTCTGgg	rKKKWRSLg rKKRWRSLg	0.857143	0.59	Yes/Maybe (35 bp away)	ATGGACCCTGCACTGATGTTCAGAACCAGGAAGAAGAAATGGAGGAGTTTAGGGTCACTCAGCCAGGGCAGTGCCAACGCGGCTGTCCTGGATGTGACCCAGACGGGTGGGCACAAG	117	F-ATGGACCCTGCACTGATGTT R-CTTGTGCCCACCCGTCT
robo1	robo1	Robo1	chr15:39,364,008-39,364,016	chr16:72,956,275-72,956,283	ENSDART00000097134.6	int 8-9	9 / 9	ttGTGTCTg ttGGGTCTg	vVSv vVSe	1	0.69	Maybe/Maybe (35 bp away)	GTCAGGCGGAGAACATGATGGGCAAGACGGAGGCCAGCGCCACCCTCACCGTCCACGttGTGTCTgTTCCTCCAGTGTTTGTGGTCCGACCCAGGAATCAG	101	F-GTCAGGCGGAGAACATGATGGG R-CTGATTCCTGGGTCGGACCAC
scyl2	scyl2	Scyl2	chr4:26,069,887-26,069,898	chr10:89,654,335-89,654,346	ENSDART00000039877.8	int 9-10	12 / 12	GCCAGCAACATG CCTAGCAACATG	ASNM LSNM	0.75	0.69	Maybe (not canonical)/Yes	CCCCGACCTCACCCCAGTTTTCAAAATGCAGGAGCCAGTACAGGCCAGCAACATGATTCTGCTGATATTTTTGCAAAAGATGGACTTGCTTTTGACCAAAACGCCTCCTGAAG	113	F-CCCCGACCTCACCCCAG R-CTTCAGGAGGCGTTTTGGTCAAAAG
sgce	sgce	Sgce	chr19:41,048,659-41,048,685	chr6:4,690,469-4,690,495	ENSDART00000111982.4	8	27 / 27	gGAAAAAAGAAACATGCAAACACCAga gGAAAAGAGAGACATGCAAACCCCAga	vEKRNMQTPd vEKRDMQTPd	0.875	0.7	No/No	GCTGTCGACGGGAAGGGGTGGAAAAAAGAAACATGCAAACACCAGACATTCAGCTGGTTCACCACAGCTCCATTCAGAAGTCCACTAAGGAGCTCCGCGGGATGTCGAAGAACCGGGAGATTTCGTG	127	F-GCTGTCGACGGGAAGGGG R-CACGAAATCTCCCGGTTCTT
sgip1a	sgip1a	Sgip1	chr6:30,750,432-30,750,443	chr4:102,905,565-102,905,576	ENSDART00000154228.3	10	12 / 12	AGACGTAGTCCG AGGCGCAGCCCG	RRSP RRSP	1	0.59	Yes/Yes	GCTCCCTCGGTAGATGAATTAAAAGCCTCCATAGGCAACATAGCTCTGTCTCCCTCGCCTCTGAGACGTAGTCCGGGGCTGGCAAAAAGAAATCCCTGTGATGAAATTGCGCGGC	115	F-GCTCCCTCGGTAGATGAATTAAA R-GCCGCGCAATTTCATCAC
sgip1b	sgip1b	Sgip1	chr2:14,388,904-14,388,915	chr4:102,905,565-102,905,576	ENSDART00000172367.2	2	12 / 12	AGGCGAAGTCCA AGGCGCAGCCCG	RRSP RRSP	1	0.45	Yes/Yes	GCTGAAGGCCTCAGTGGGGACACTGGCCATATCTCCTTCTCCTTTGAGGCGAAGTCCATGCCCAGTGAAACGGAACCTGTCAAGTGAAGAGATAGCCAGACCAAGACG	108	F-GCTGAAGGCCTCAGTGGGG R-CGTCTTGGTCTGGCTATCTCTTCAC
sptan1	sptan1	Sptan1	chr21:13,190,839-13,190,853	chr2:30,014,158-30,014,172	ENSDART00000102251.5	36	15 / 15	CTGTCCAAGCTGCTG CTTTCGAAGCTGTTG	LSKLL LSKLL	1	0.89	No/No	GCCACAGACGAGTCTTACAAAGACCCCACCAACATCCAGCTGTCCAAGCTGCTGAGCAAACACCAGAAACACCAGGCTTTTGAGGCTGAGCTACACG	97	F-GCCACAGACGAGTCTTACAA R-CGTGTAGCTCAGCCTCAAA qPCR_F-ACGACGCAGTGAGGTCTTG qPCR_R-CTTCGATCTCGTCAACGTCTC
suco	suco	Suco	chr20:14,713,775-14,713,795	chr1:161,845,560-161,845,580	ENSDART00000160481.2	12	21 / 21	ATGTTCATCAGATACATAAAG ATGTTCATCAAGTACATAAAG	MFIRYIK MFIKYIK	0.857143	0.44	Yes/No	ACGCACAGTACAGAGCTTTCCCCTAGACGAGCAACTCTATGCCAAATATGTGAAGATGTTCATCAGATACATAAAGGTTGAGCTGCTGTCTCATTTTGGCTCTGAACACTTCTGT	115	F-ACGCACAGTACAGAGCTTTC R-ACAGAAGTGTTCAGAGCCAAA
synj1-1	synj1-1	Synj1	chr10:26,562,505-26,562,528	chr16:90,940,473-90,940,496	ENSDART00000134276.4	29	24 / 24	CAGGAGCAATCCTCAGGTTAACAG CAGGAGCAACCAACAGGGTAACAG	QEQSSG- QEQPTG-	0.666667	0.58	Yes/No	GCACTGCCACCTGAATCTGCTCCAGCTCCAACAACACAGCAGGAGCAATCCTCAGGTTAACAGGCCAAGAACATGAATGGAGTCCAAAGAGAAGCACAATGGAACC	106	F-GCACTGCCACCTGAATCT R-GGTTCCATTGTGCTTCTCTTTG
synj1-2	synj1-2	Synj1	chr10:26,538,373-26,538,396	chr16:90,971,564-90,971,587	ENSDART00000134276.4	13	24 / 24	tcTCTGAGCCAATTTTACAGTCAg ttTCTGAACAGACATTACAGTCAg	vSEPILQSa vSEQTLQSa	0.714286	0.58	Yes/Yes	AAAGCACGAGCACTTCTCACGACAAGCAGCCTATATGTCTCTGAGCCAATTTTACAGTCAGCCTCTCCAAGGGTGCTTCTAGGCATGTGTCAGAACCAC	99	F-AAAGCACGAGCACTTCTCA R-GTGGTTCTGACACATGCCTA
tcf7l2	tcf7l2	Tcf7l2	chr12:30,984,815-30,984,839	chr19:55,927,730-55,927,754	ENSDART00000122972.5	13	25 / 25	tCTTTGAATTGGGAATATGTTGATG tCTTTGAATTTGGAATATTATGATG	sL- sL-	1	0.82	No/No	Did not assess	X	X
tenm2	tenm2	Tenm3	chr14:29,737,582-29,737,602	chr8:48,287,133-48,287,153	ENSDART00000157943.2	19	21 / 21	aAACAAGGATTTTCGACATag aAATAAAGATTTTAGACATag	rNKDFRHs rNKDFRHs	1	0.61	No/No	CCACACGCATACTGGAGCTCAGaAACAAGGATTTTCGACATagTAACAACCCGACTCATAAGTATTTCCTGGCGGTGGACCCAGTCTCTGGAGCTCTGTTCATCTCTGACACAAACTCCCG	121	F-CCACACGCATACTGGAGCTCA R-CGGGAGTTTGTGTCAGAGATG
tenm3	tenm3	Tenm4	chr1:39,759,348-39,759,368	chr7:96,854,717-96,854,737	ENSDART00000148701.3	int 19-20	21 / 21	aAATAAAGATTTCAGACATag aAATAAAGATTTCAGACATag	rNKDFRHs rNKDFRHs	1	0.56	Yes/Yes	CGGTGACTTCAACTACATCAGACGCATCTTTCCCTCAGGAAACGTTACCAGTGTTATGGAGCTGAGaAATAAAGATTTCAGACATagCAATAATCCTGCACATCGATACTACCTAGCAACTGACCCAATG	130	F-CGGTGACTTCAACTACATCAGACGC R-CATTGGGTCAGTTGCTAGGT qPCR_F-CACCAACCTCTCCTCCATTG qPCR_R-GGCGTAGATGACCCTCATAGAG
tenm4-1	tenm4	Tenm4	chr15:10,152,569-10,152,595	chr7:96,805,105-96,805,131	ENSDART00000175825.2	16	27 / 27	ctCACTATCTGGATAAGGTAGTGAAAg ctCACTATCTGGATAGGGTAGTTAAAg	aHYLDKVVKe aHYLDRVVKe	0.875	0.77	No/No	ACCTGCAAGGACGGAAAGTGCGAATGCAGCCCGGGATGGAATGGAGAACACTGCACTATCGctCACTATCTGGATAAGGTAGTGAAAgAGGGCTGCCCTGGTCTGTGCA	109	F-ACCTGCAAGGACGGAAAG R-TGCACAGACCAGGGCAGC
tenm4-2	tenm4	Tenm3	chr15:10,099,175-10,099,195	chr8:48,287,133-48,287,153	ENSDART00000175825.2	24	21 / 21	aAATAAAGATTTCAGGCATag aAATAAAGATTTTAGACATag	rNKDFRHs rNKDFRHs	1	0.63	Maybe (not canonical)/Yes	GCTCGCACCTGTAGCTTTAGCTTGCGGGTCGGATGGCAGTCTGTATGTGGGAGATTTCAACTACGTCCGTCGCATCTTCACAACGGGAAATGTCACCAGCGTCCTAGAGCTCAGaAATAAAGATTTCAGGCATagCAACAGCCCTGCACACAAATATTACCT	162	F-GCTCGCACCTGTAGCTTTA R-AGGTAATATTTGTGTGCAGGGCTG
tnikb	tnikb	Tnik	chr24:26,523,874-26,523,897	chr3:28,625,199-28,625,222	ENSDART00000008374.8	int 2-3	24 / 24	AGTTATAAGAAAGCCGTAGATGAG AGCTATAAGAAAGCTATAGATGAG	SYKKAVDE SYKKAIDE	0.875	0.34	Yes/No	Did not assess	X	X
trappc13	trappc13	Trappc13	chr10:15,356,670-15,356,687	chr13:104,152,165-104,152,182	ENSDART00000168909.2	8	18 / 18	AGTGACCTCAGTTCTGTG AGTGACCTCAGTTCTGTG	SDLSSV SDLSSV	1	0.87	No/No	AATTTCAGGTTCTCAAGCCTCTAGATGTAAAAACCAAATTCTACAATGCCGAGAGTGACCTCAGTTCTGTGACAGATGAGGTGTTTTTAGAGGCGCAGATCCAGAACATCACCACATC	118	F-AATTTCAGGTTCTCAAGCCTCTA R-GATGTGGTGATGTTCTGGATCT
trrap	trrap	Trrap	chr12:17,986,654-17,986,674	chr5:144,810,332-144,810,352	ENSDART00000160586.2	31	21 / 21	CCTGCTATGGAGGGTGTAGAG CCTGCCATGGAAGGGGTAGAG	PAMEGVE PAMEGVE	1	0.91	No/No	GGTGGTGATCACGCATAAAGGAGGCCAGCGGGGGGATGGCAGTCCTGCTATGGAGGGTGTAGAGGAAATGAGGATCTGTTCGGCCATTATAAACCTTTTCCACCTGATACCAGCCGCTC	119	F-GGTGGTGATCACGCATAAAGGAGG R-GAGCGGCTGGTATCAGGTGG
ttc28	ttc28	Ttc28	chr10:4,037,500-4,037,523	chr5:111,281,880-111,281,903	ENSDART00000185405.1	18	24 / 24	GCTGTTAAAAATGTTGTGGGAATG GCTGTTAAAAATATGGTGGGAATG	AVKNVVGM AVKNMVGM	0.875	0.71	Yes/No	GCTTCAGAAACCGGAGAACAGCTGATCAACCGGGCTGTTAAAAATGTTGTGGGAATGCTCCATCAGGTTTTGGTGCAGTTGCAGTCTGGAGAGAAGGAGCATGATTTCTCTCTCG	115	F-GCTTCAGAAACCGGAGAACA R-CGAGAGAGAAATCATGCTCCTT
vav2	vav2	Vav2	chr21:18,042,812-18,042,826	chr2:27,284,839-27,284,853	ENSDART00000176716.2	15	15 / 15	TCGAGTGGAAAAATG TCTCATGGGAAGATG	SSGKM SHGKM	0.8	0.82	Yes/Yes	GAGGTTATCGAACTTCACCTCTACAAGATGTCTGATGACCCCATGAATAACCGTGACATGAAAAAGTCGAGTGGAAAAATGTGGTCGTACGGCTTTTACCTGATCC	X	Multiple primer pairs failed to amplify at 3 dpf; primers used at 6 dpf: F-GAGGTTATCGAACTTCACCTCTAC R-GGATCAGGTAAAAGCCGTACGACC qPCR_F-CACTGCCAACCAGCACAAC qPCR_R-ACTCCTTATGTGCGCCTGTC
vti1a	vti1a	Vti1a	chr12:31,342,721-31,342,741	chr19:55,387,189-55,387,209	ENSDART00000186075.1	5	21 / 21	TTGATAAAGTTGCGTGAAGAG TTGATAAAATTACGTGAAGAG	LIKLREE LIKLREE	1	0.79	Yes/Yes	GAGCTCCTGGGGGATGATGGGAGCTCCTCCGAGACTCAGTTGATAAAGTTGCGTGAAGAGAGAGCACATCTGTTGGACAACACAGAGAGGCTGGAAAGGTCATCTCGG	108	F-GAGCTCCTGGGGGATGATGGGAG R-CCGAGATGACCTTTCCAGCCTC qPCR_F-GAGATCCTCGCCAACCTG qPCR_R-TCTCAGCATGCCGGTCA
